# The Drosophila HP1 family is associated with active gene expression across chromatin contexts

**DOI:** 10.1101/2020.02.24.958538

**Authors:** John M. Schoelz, Justina X. Feng, Nicole C. Riddle

## Abstract

Drosophila Heterochromatin Protein 1a (HP1a) is essential for heterochromatin formation and is involved in transcriptional silencing. However, certain loci require HP1a to be transcribed properly. One model posits that HP1a acts as a transcriptional silencer within euchromatin while acting as an activator within heterochromatin. However, HP1a has been observed as an activator of a set of euchromatic genes. Therefore, it is not clear whether, or how, chromatin context informs the function of HP1 proteins. To understand the role of HP1 proteins in transcription, we examined the genome-wide binding profile of HP1a as well as two other Drosophila HP1 family members, HP1B and HP1C, to determine whether coordinated binding of these proteins is associated with specific transcriptional outcomes. We found that HP1 proteins share a majority of their endogenous binding targets. These genes are marked by active histone modifications and are expressed at higher levels than non-target genes in both heterochromatin and euchromatin. In addition, HP1 binding targets displayed increased RNA polymerase pausing compared to non-target genes. Specifically, co-localization of HP1B and HP1C was associated with the highest levels of polymerase pausing and gene expression. Analysis of HP1 null mutants suggests these proteins coordinate activity at transcription start sites (TSSs) to regulate transcription. Depletion of HP1B or HP1C alters expression of protein-coding genes bound by HP1 family members. Our data broadens understanding of the mechanism of transcriptional activation by HP1a and highlights the need to consider particular protein-protein interactions, rather than broader chromatin context, to predict impacts of HP1 at TSSs.
