## Supplementary Table 1 for "The Drosophila HP1 family is associated with active gene expression across chromatin contexts"

### Sheet: Sheet1
Table S1. Public NGS datasets used in this study.
Library Type	Target	Sample source	Description	NCBI Accession
ChIP-Seq	HP1a	Third Instar Larvae	IP - Replicate 1	SRR869847
ChIP-Seq	HP1a	Third Instar Larvae	IP - Replicate 2	SRR869848
ChIP-Seq	HP1a	Third Instar Larvae	Input - Replicate 1	SRR869845
ChIP-Seq	HP1a	Third Instar Larvae	Input - Replicate 2	SRR869846
ChIP-Seq	HP1B	Third Instar Larvae	IP - Replicate 1	SRR927108
ChIP-Seq	HP1B	Third Instar Larvae	IP - Replicate 2	SRR927109
ChIP-Seq	HP1B	Third Instar Larvae	Input - Replicate 1	SRR927106
ChIP-Seq	HP1B	Third Instar Larvae	Input - Replicate 2	SRR927107
ChIP-Seq	HP1C	Third Instar Larvae	IP - Replicate 1	SRR947636
ChIP-Seq	HP1C	Third Instar Larvae	IP - Replicate 2	SRR947637
ChIP-Seq	HP1C	Third Instar Larvae	Input - Replicate 1	SRR947634
ChIP-Seq	HP1C	Third Instar Larvae	Input - Replicate 2	SRR947635
RNA-Seq	NA	Third Instar Larvae	Wild type - RNA-Seq	SRR7963963
RNA-Seq	NA	Third Instar Larvae	Wild type - RNA-Seq	SRR7963964
ChIP-Seq	RNA Polymerase II	Third Instar Larvae	IP - Replicate 1	SRR870096
ChIP-Seq	RNA Polymerase II	Third Instar Larvae	IP - Replicate 2	SRR870097
ChIP-Seq	RNA Polymerase II	Third Instar Larvae	Input - Replicate 1	SRR870094
ChIP-Seq	RNA Polymerase II	Third Instar Larvae	Input - Replicate 2	SRR870095
GRO-Seq	NA	S2 cells	untreated cells - GRO-Seq	SRR073010
GRO-Seq	NA	S2 cells	untreated cells - GRO-Seq	SRR073008
ChIP-Seq	H3K9me2	Third Instar Larvae	IP - Replicate 1	SRR869916
ChIP-Seq	H3K9me2	Third Instar Larvae	IP - Replicate 2	SRR869917
ChIP-Seq	H3K9me2	Third Instar Larvae	Input - Replicate 1	SRR869914
ChIP-Seq	H3K9me2	Third Instar Larvae	Input - Replicate 2	SRR869915
ChIP-Seq	H3K9me3	Third Instar Larvae	IP - Replicate 1	SRR869908
ChIP-Seq	H3K9me3	Third Instar Larvae	IP - Replicate 2	SRR869909
ChIP-Seq	H3K9me3	Third Instar Larvae	Input - Replicate 1	SRR869907
ChIP-Seq	H3K9me3	Third Instar Larvae	Input - Replicate 2	SRR869906
ChIP-Seq	H3K4me1	Third Instar Larvae	IP - Replicate 1	SRR870012
ChIP-Seq	H3K4me1	Third Instar Larvae	IP - Replicate 2	SRR870013
ChIP-Seq	H3K4me1	Third Instar Larvae	Input - Replicate 1	SRR870010
ChIP-Seq	H3K4me1	Third Instar Larvae	Input - Replicate 2	SRR870011
ChIP-Seq	H3K4me3	Third Instar Larvae	IP - Replicate 1	SRR947620
ChIP-Seq	H3K4me3	Third Instar Larvae	IP - Replicate 2	SRR947621
ChIP-Seq	H3K4me3	Third Instar Larvae	Input - Replicate 1	SRR947618
ChIP-Seq	H3K4me3	Third Instar Larvae	Input - Replicate 2	SRR947619
ChIP-Seq	H2B-ubiquitination	Third Instar Larvae	IP - Replicate 1	SRR947604
ChIP-Seq	H2B-ubiquitination	Third Instar Larvae	IP - Replicate 2	SRR947605
ChIP-Seq	H2B-ubiquitination	Third Instar Larvae	Input - Replicate 1	SRR947602
ChIP-Seq	H2B-ubiquitination	Third Instar Larvae	Input - Replicate 2	SRR947603
ChIP-Seq	H3K79me1	Third Instar Larvae	IP - Replicate 1	SRR947624
ChIP-Seq	H3K79me1	Third Instar Larvae	IP - Replicate 2	SRR947625
ChIP-Seq	H3K79me1	Third Instar Larvae	Input - Replicate 1	SRR947622
ChIP-Seq	H3K79me1	Third Instar Larvae	Input - Replicate 2	SRR947623
ChIP-Seq	H4K20me1	Third Instar Larvae	IP - Replicate 1	SRR869891
ChIP-Seq	H4K20me1	Third Instar Larvae	IP - Replicate 2	SRR869892
ChIP-Seq	H4K20me1	Third Instar Larvae	Input - Replicate 1	SRR869889
ChIP-Seq	H4K20me1	Third Instar Larvae	Input - Replicate 2	SRR869890
RNA-Seq	NA	Third Instar Larvae	Su(Var)205 mutant	SRR518493
RNA-Seq	NA	Third Instar Larvae	Su(Var)205 mutant	SRR518494
RNA-Seq	NA	Third Instar Larvae	HP1b mutant	SRR7963961
RNA-Seq	NA	Third Instar Larvae	HP1b mutant	SRR7963962
ChIP-chip	RNA Polymerase II	Third Instar Larvae	Su(var)205 mutant	GSE44498
ChIP-chip	RNA Polymerase II	Third Instar Larvae	HP1b mutant	GSE45104
ChIP-chip	RNA Polymerase II	Third Instar Larvae	HP1c mutant	GSE44479
ChIP-chip	HP1a	S2 cells	wild type S2 cells	GSE32799
ChIP-chip	HP1B	S2 cells	wild type S2 cells	GSE27746
ChIP-chip	HP1C	S2 cells	wild type S2 cells	GSE32760
ChIP-chip	RNA Polymerase II	Third Instar Larvae	wild type	GSE32850
